# Potential impact on coagulopathy of gene variants of coagulation related proteins that interact with SARS-CoV-2

**DOI:** 10.1101/2020.09.08.272328

**Authors:** David Holcomb, Aikaterini Alexaki, Nancy Hernandez, Kyle Laurie, Jacob Kames, Nobuko Hamasaki-Katagiri, Anton A. Komar, Michael DiCuccio, Chava Kimchi-Sarfaty

**Author notes:** Equal contribution (David Holcomb, Aikaterini Alexaki, Nancy Hernandez). Corresponding authors: Chava Kimchi-Sarfaty, PhD; Division of Plasma Protein Therapeutics, Office of Tissue and Advanced Therapies, Center for Biologics Evaluation and Research, Food and Drug Administration, Silver Spring, USA, Michael DiCuccio, MD; National Center of Biotechnology Information, National Institutes of Health, Bethesda, MD, USA. Author contribution DH created software, as well as investigation and formal analysis. AA wrote original draft, as well as further review and editing. NH performed investigation and visualization. KL assisted in investigation. JK, NHK, AAK, MD, and CKS provided conceptualization, and reviewed and edited the manuscript. CKS was also involved in producing methodology and administration of the project.

## Abstract

Thrombosis has been one of the complications of the Coronavirus disease of 2019 (COVID-19), often associated with poor prognosis. There is a well-recognized link between coagulation and inflammation, however, the extent of thrombotic events associated with COVID-19 warrants further investigation. Poly(A) Binding Protein Cytoplasmic 4 (PABPC4), Serine/Cysteine Proteinase Inhibitor Clade G Member 1 (SERPING1) and Vitamin K epOxide Reductase Complex subunit 1 (VKORC1), which are all proteins linked to coagulation, have been shown to interact with SARS proteins. We computationally examined the interaction of these with SARS-CoV-2 proteins and, in the case of VKORC1, we describe its binding to ORF7a in detail. We examined the occurrence of variants of each of these proteins across populations and interrogated their potential contribution to COVID-19 severity. Potential mechanisms by which some of these variants may contribute to disease are proposed. Some of these variants are prevalent in minority groups that are disproportionally affected by severe COVID-19. Therefore, we are proposing that further investigation around these variants may lead to better understanding of disease pathogenesis in minority groups and more informed therapeutic approaches.

**Author summary:** Increased blood clotting, especially in the lungs, is a common complication of COVID-19. Infectious diseases cause inflammation which in turn can contribute to increased blood clotting. However, the extent of clot formation that is seen in the lungs of COVID-19 patients suggests that there may be a more direct link. We identified three human proteins that are involved indirectly in the blood clotting cascade and have been shown to interact with proteins of SARS virus, which is closely related to the novel coronavirus. We examined computationally the interaction of these human proteins with the viral proteins. We looked for genetic variants of these proteins and examined how these variants are distributed across populations. We investigated whether variants of these genes could impact severity of COVID-19. Further investigation around these variants may provide clues for the pathogenesis of COVID-19 particularly in minority groups.
