## Supplementary material for "Potential impact on coagulopathy of gene variants of coagulation related proteins that interact with SARS-CoV-2": Description, explanation and range of computed features.

### Sheet: Sheet1
	Description	Direction explanation	Range		Mean	STDEV
rsid	dbSNP reference ID				NA	NA
%MinMax	Measure of common/rare codon clustering	Higher represents more common codons	-	+
%MinMax control	Measure of common/rare codon clustering for a synonymous sequence with random codons	Higher represents more expected common codons	-	+
Rare codon enrichment	Measure of rare codon enrichment in homologous sequences	Higher indicates more rare codons	0	1
Consurf	Measure of conservation incorporating implied phylogency and rate of change	Higher indicates less conserved position	-	+
MSA %identity	Percent of sequences in an MSA with the same nucleotide or amino acid as the focus sequence	Higher indicates more conserved position	0	1
MSA likelihood	Percent of sequences in an MSA with the mutant nucleotide or amino acid	Higher indicates more conserved position	0	1
Polyphen	Prediction of nonsynonymous variant effect using machine learning on multiple sequence and structural features	Indicates probability of deleterious mutation	0	1
SIFT	Prediction of nonsynonymous variant effect using sequence homology and physical characteristics of amino acids	Indicates probability of benign mutation	0	1
delta mRNA MFE (Kinefold)	Change in mRNA MFE, as calculated by KineFold	Higher indicates less stable mRNA	-	+	-0.132907	2.56285
delta mRNA MFE (mFold)	Change in mRNA MFE, as calculated by mFold	Higher indicates less stable mRNA	-	+	-0.102033	1.93538
delta mRNA MFE (remuRNA)	Change in mRNA MFE, as calculated by remuRNA	Higher indicates less stable mRNA	-	+	-0.0411855	1.80308
delta RSCPU 1	Change in the relative synonymous codon pair usage for codon pair 1	Higher indicates shift to more common codon pair	-	+	0	0.962356
delta RSCPU 2	Change in the relative synonymous codon pair usage for codon pair 2	Higher indicates shift to more common codon pair	-	+	0	0.962356
delta RSCU	Change in the relative synonymous codon usage	Higher indicates shift to more common codon	-	+	0	0.475109
delta tRNA w	Change in tRNA relative adaptiveness, computed from count of genomic tRNA's	Higher indicates shift to more frequently used tRNA	-1	1	0	0.24291
w_CP	Change in codon pair relative adaptiveness	Higher indicates shift to more common codon pair	-1	1	0	0.427294
w	Change in codon relative adaptiveness	Higher indicates shift to more common codon	-1	1	0	0.380885
all_inv_var_meta_beta	Study effect size of variant	Higher indicates variant effect toward worse patient outcomes (hospitalization, disease status,etc.)	-	+
all_inv_var_meta_p	Study significance of variant effect	Lower indicates more significant effect	0	1
all_inv_var_het_p	Significance of differences of variant effect between studies	Lower indicates more variance in variant effect between studies	0	1
all_inv_var_meta_sebeta	Study standard error of variant effect	Higher indicates larger standard error	0	+
all_meta_N	Number of studies finding variant, after passing filters	Higher indicates more studies finding variant	1	+
ESEfinder	Searches for exonic splicing enhancer motifs in sequence	True indicates difference between mutant and wild type	FALSE	TRUE
Exonscan	Searches for ESE's and ESS's using hexamer scoring system	True indicates difference between mutant and wild type	FALSE	TRUE
FAS_ESS	Searches for 10-mers experimentally identified as ESE's or ESS's	True indicates difference between mutant and wild type	FALSE	TRUE
ESR	Average score of 6 overlapping 6-mers, where score is based on experimental splicing enhancement or silencing	Higher indicates mutant more likely to enhance splicing	-	+	0	0.376479
Z_EI	Average score of 6 overlapping 6-mers, where score is based on how often 6-mer is seen in exons vs introns	Higher indicates mutant more likely to occur in exon vs intron	-	+	0	6.66014
Z_WS	Average score of 6 overlapping 6-mers, where score is based on how often 6-mer is seen after weak 5' splice sites vs strong 5' splice sites	Higher indicates mutant more likely to be find after weak 5' splice site	-	+	0	1.81074
gnomad	Overall population frequency from gnomAD	Higher indicates more common variant	0	1
gnomad_afr	African and African American population frequency from gnomAD	Higher indicates more common variant	0	1
gnomad_amr	Latino population frequency from gnomAD	Higher indicates more common variant	0	1
gnomad_asj	Ashkenazi Jewish population frequency from gnomAD	Higher indicates more common variant	0	1
gnomad_eas	East Asian population frequency from gnomAD	Higher indicates more common variant	0	1
gnomad_fin	Finnish population frequency from gnomAD	Higher indicates more common variant	0	1
gnomad_nfe	Non-Finnish European population frequency from gnomAD	Higher indicates more common variant	0	1
gnomad_oth	Other population frequency from gnomAD	Higher indicates more common variant	0	1
gnomad_sas	South Asian population frequency from gnomAD	Higher indicates more common variant	0	1
